# A genome-wide nucleosome-resolution map of promoter-centered interactions in human cells corroborates the enhancer-promoter looping model

**DOI:** 10.1101/2023.02.12.528105

**Authors:** Arkadiy K. Golov, Alexey A. Gavrilov, Noam Kaplan, Sergey V. Razin

**Author notes:** **Author contributions:** S.V.R., A.A.G. and A.K.G. conceived and designed the project. A.K.G. performed the experiments. A.K.G. and N.K. analyzed the data and wrote the manuscript draft. All the authors contributed to the interpretation of the results, reviewed and edited the manuscript and approved the final version of it. **Competing Interest Statement:** The authors declare no competing interest.

## Abstract

The enhancer-promoter looping model, in which enhancers activate their target genes via physical contact, has long dominated the field of gene regulation. However, the ubiquity of this model has been questioned due to evidence of alternative mechanisms and the lack of its systematic validation, primarily owing to the absence of suitable experimental techniques. In this study, we present a new MNase-based proximity ligation method called MChIP-C, allowing for the measurement of protein-mediated chromatin interactions at single-nucleosome resolution on a genome-wide scale. By applying MChIP-C to study H3K4me3 promoter-centered interactions in K562 cells, we found that it had greatly improved resolution and sensitivity compared to restriction endonuclease-based C-methods. This allowed us to identify EP300 histone acetyltransferase and the SWI/SNF remodeling complex as potential candidates for establishing and/or maintaining enhancer-promoter interactions. Finally, leveraging data from published CRISPRi screens, we found that most functionally-verified enhancers do physically interact with their cognate promoters, supporting the enhancer-promoter looping model.
