## Supplementary material for "A genome-wide nucleosome-resolution map of promoter-centered interactions in human cells corroborates the enhancer-promoter looping model": Dataset S01

### Sheet: Dataset S01
Dataset S01. Public ChIP-seq and DNase-seq datasets used in the study
Assay	Target	Profile (bigWig) ENCODE accession	Peak (bed) ENCODE accession	Source
DNase-seq	-	ENCFF352SET	ENCFF621ZJY	ENCODE
CAGE	-	ENCFF019NPZ, ENCFF550YWP, ENCFF233CVF, ENCFF570ONH	-	ENCODE
ChIP-seq	AFF1	ENCFF813XDC	ENCFF360BTO	ENCODE
ChIP-seq	ARHGAP35	ENCFF694WYQ	ENCFF010MMQ	ENCODE
ChIP-seq	ARID1B	ENCFF750FNO	ENCFF225MPC	ENCODE
ChIP-seq	ARID2	ENCFF232MAF	ENCFF332ICQ	ENCODE
ChIP-seq	ARID3A	ENCFF107YJY	ENCFF835KAT	ENCODE
ChIP-seq	ARNT	ENCFF186OCZ	ENCFF507MGL	ENCODE
ChIP-seq	ASH1L	ENCFF016YLI	ENCFF235ZZP	ENCODE
ChIP-seq	ATF1	ENCFF145VGS	ENCFF030HWZ	ENCODE
ChIP-seq	ATF2	ENCFF454KQY	ENCFF968KBN	ENCODE
ChIP-seq	ATF3	ENCFF783IOJ	ENCFF958KNK	ENCODE
ChIP-seq	ATF4	ENCFF703NOB	ENCFF710IEF	ENCODE
ChIP-seq	ATF7	ENCFF249KVC	ENCFF868QLL	ENCODE
ChIP-seq	BACH1	ENCFF183XFF	ENCFF423EMU	ENCODE
ChIP-seq	BCLAF1	ENCFF136RAF	ENCFF462CPT	ENCODE
ChIP-seq	BCOR	ENCFF243LGY	ENCFF057ZUY	ENCODE
ChIP-seq	BHLHE40	ENCFF765OJY	ENCFF179NDS	ENCODE
ChIP-seq	BMI1	ENCFF514QBY	ENCFF048OIZ	ENCODE
ChIP-seq	BRCA1	ENCFF279WBA	ENCFF549GMO	ENCODE
ChIP-seq	BRD4	-	-	GEO (GSM2635249)
ChIP-seq	BRD9	ENCFF036WGZ	ENCFF666LZV	ENCODE
ChIP-seq	BRF1	ENCFF000YGO	ENCFF002CVR	ENCODE
ChIP-seq	BRF2	ENCFF000YGX	ENCFF002CVS	ENCODE
ChIP-seq	C11orf30	ENCFF219HQE	ENCFF996ZGL	ENCODE
ChIP-seq	CBFA2T2	ENCFF398DKE	ENCFF642BNC	ENCODE
ChIP-seq	CBFA2T3	ENCFF321EPM	ENCFF993GXU	ENCODE
ChIP-seq	CBX1	ENCFF762MAM	ENCFF484DKT	ENCODE
ChIP-seq	CBX3	ENCFF358INE	ENCFF005BKP	ENCODE
ChIP-seq	CBX5	ENCFF014XHT	ENCFF062ARS	ENCODE
ChIP-seq	CBX8	ENCFF206WVX	ENCFF456PQY	ENCODE
ChIP-seq	CC2D1A	ENCFF856RTE	ENCFF874QUM	ENCODE
ChIP-seq	CDC5L	ENCFF739MHD	ENCFF643TEZ	ENCODE
ChIP-seq	CDK8	-	-	Cistrome DB, 56379
ChIP-seq	CEBPB	ENCFF513ZML	ENCFF429XKT	ENCODE
ChIP-seq	CEBPG	ENCFF540WMP	ENCFF272ULO	ENCODE
ChIP-seq	CEBPZ	ENCFF324NIB	ENCFF925MHB	ENCODE
ChIP-seq	CHAMP1	ENCFF775ZMD	ENCFF602FRL	ENCODE
ChIP-seq	CHD2	ENCFF032HVZ	ENCFF947AEO	ENCODE
ChIP-seq	CREB3	ENCFF879MML	ENCFF665FHC	ENCODE
ChIP-seq	CREB3L1	ENCFF274RCD	ENCFF582YPB	ENCODE
ChIP-seq	CREBBP	ENCFF813TKO	ENCFF369HGX	ENCODE
ChIP-seq	CREM	ENCFF026KYB	ENCFF948TXN	ENCODE
ChIP-seq	CTBP1	ENCFF112LWM	ENCFF152VMJ	ENCODE
ChIP-seq	CTCF	ENCFF000BWF	ENCFF002CEL	ENCODE
ChIP-seq	CTCFL	ENCFF648ABV	ENCFF962FQM	ENCODE
ChIP-seq	CUX1	ENCFF950NCQ	ENCFF517YCC	ENCODE
ChIP-seq	DACH1	ENCFF620DCM	ENCFF526HLP	ENCODE
ChIP-seq	DDX20	ENCFF038EVN	ENCFF338HQY	ENCODE
ChIP-seq	DEAF1	ENCFF187GTP	ENCFF786WZD	ENCODE
ChIP-seq	DNMT1	ENCFF820AVX	ENCFF034PQD	ENCODE
ChIP-seq	DPF2	ENCFF950HQL	ENCFF823SYE	ENCODE
ChIP-seq	E2F1	ENCFF009LGS	ENCFF998YJY	ENCODE
ChIP-seq	E2F6	ENCFF123OID	ENCFF917COW	ENCODE
ChIP-seq	E2F7	ENCFF103XPY	ENCFF310AGG	ENCODE
ChIP-seq	E2F8	ENCFF092WDH	ENCFF925DJG	ENCODE
ChIP-seq	E4F1	ENCFF093MRW	ENCFF083YCQ	ENCODE
ChIP-seq	EGR1	ENCFF933FEZ	ENCFF558JBX	ENCODE
ChIP-seq	EHMT2	ENCFF982RMW	ENCFF806BDC	ENCODE
ChIP-seq	ELF1	ENCFF963YVX	ENCFF392MUM	ENCODE
ChIP-seq	ELF4	ENCFF121DYK	ENCFF502KHR	ENCODE
ChIP-seq	ELK1	ENCFF996CPV	ENCFF019PEL	ENCODE
ChIP-seq	EP300	ENCFF152DJG	ENCFF549TYR	ENCODE
ChIP-seq	EP400	ENCFF226XAW	ENCFF925ANU	ENCODE
ChIP-seq	ESRRA	ENCFF827COK	ENCFF213EPU	ENCODE
ChIP-seq	ETS1	ENCFF771GEW	ENCFF076YZO	ENCODE
ChIP-seq	ETS2	ENCFF513JDH	ENCFF772HOY	ENCODE
ChIP-seq	ETV1	ENCFF283MZY	ENCFF404YMX	ENCODE
ChIP-seq	ETV6	ENCFF720YCI	ENCFF660VPM	ENCODE
ChIP-seq	FOS	ENCFF000YIF	ENCFF002CVW	ENCODE
ChIP-seq	FOSL1	ENCFF857ARL	ENCFF473GCH	ENCODE
ChIP-seq	FOXA1	ENCFF147BRO	ENCFF809YFY	ENCODE
ChIP-seq	FOXK2	ENCFF852WRN	ENCFF248VHN	ENCODE
ChIP-seq	FUS	ENCFF380ABG	ENCFF142CPK	ENCODE
ChIP-seq	GABPA	ENCFF869WSZ	ENCFF833FCO	ENCODE
ChIP-seq	GABPB1	ENCFF389ZEM	ENCFF517KRT	ENCODE
ChIP-seq	GATA1	ENCFF833CBY	ENCFF632NQI	ENCODE
ChIP-seq	GATA2	ENCFF148KWA	ENCFF929YBC	ENCODE
ChIP-seq	GATAD2A	ENCFF269YNO	ENCFF253FZN	ENCODE
ChIP-seq	GATAD2B	ENCFF755NBK	ENCFF549KOD	ENCODE
ChIP-seq	GMEB1	ENCFF306QAA	ENCFF126BCK	ENCODE
ChIP-seq	GTF2A2	ENCFF741INH	ENCFF167HYX	ENCODE
ChIP-seq	GTF2B	ENCFF000YNS	ENCFF002CWR	ENCODE
ChIP-seq	GTF2F1	ENCFF441OOU	ENCFF530FZL	ENCODE
ChIP-seq	GTF3C2	ENCFF000ZBW	ENCFF002CYL	ENCODE
ChIP-seq	H3K27ac	ENCFF010PHG	ENCFF044JNJ	ENCODE
ChIP-seq	H3K27me3	ENCFF312LYO	ENCFF126QYP	ENCODE
ChIP-seq	H3K4me1	ENCFF444SGK	ENCFF730VTO	ENCODE
ChIP-seq	H3K9ac	ENCFF866KTJ	ENCFF085JHT	ENCODE
ChIP-seq	H3K9me3	ENCFF834YLI	ENCFF894VEM	ENCODE
ChIP-seq	H4K20me1	ENCFF143CUR	ENCFF139CKE	ENCODE
ChIP-seq	HCFC1	ENCFF633TLX	ENCFF474NLG	ENCODE
ChIP-seq	HDAC1	ENCFF614WRB	ENCFF996CUX	ENCODE
ChIP-seq	HDAC2	ENCFF697WDH	ENCFF562JDH	ENCODE
ChIP-seq	HDAC3	ENCFF137LOO	ENCFF580DYE	ENCODE
ChIP-seq	HDAC6	ENCFF177KCK	ENCFF998HOR	ENCODE
ChIP-seq	HDAC8	ENCFF156FQS	ENCFF939ZFS	ENCODE
ChIP-seq	HDGF	ENCFF606AWH	ENCFF849ZUF	ENCODE
ChIP-seq	HES1	ENCFF071USV	ENCFF676NPW	ENCODE
ChIP-seq	HINFP	ENCFF129FNZ	ENCFF265LKN	ENCODE
ChIP-seq	HMBOX1	ENCFF614EKZ	ENCFF558DSF	ENCODE
ChIP-seq	HMGN3	ENCFF000YON	ENCFF002CWT	ENCODE
ChIP-seq	IKZF1	ENCFF715OCK	ENCFF886VSU	ENCODE
ChIP-seq	ILK	ENCFF192BQU	ENCFF176NOI	ENCODE
ChIP-seq	IRF1	ENCFF992YWK	ENCFF388AJH	ENCODE
ChIP-seq	IRF2	ENCFF319KZQ	ENCFF384YDT	ENCODE
ChIP-seq	IRF9	ENCFF054TAX	ENCFF196DHR	ENCODE
ChIP-seq	JUN	ENCFF780KHA	ENCFF629BFI	ENCODE
ChIP-seq	JUNB	ENCFF511DBK	ENCFF426DUB	ENCODE
ChIP-seq	JUND	ENCFF709JGL	ENCFF337DKJ	ENCODE
ChIP-seq	KAT2B	ENCFF164NLF	ENCFF185GBT	ENCODE
ChIP-seq	KAT8	ENCFF068JOG	ENCFF772QPO	ENCODE
ChIP-seq	KDM1A	ENCFF758MEL	ENCFF838COI	ENCODE
ChIP-seq	KDM4B	ENCFF480PRG	ENCFF477FYN	ENCODE
ChIP-seq	KDM5B	ENCFF293III	ENCFF368TYM	ENCODE
ChIP-seq	KLF1	ENCFF061GJT	ENCFF717TWA	ENCODE
ChIP-seq	KLF13	ENCFF229SYD	ENCFF802XZN	ENCODE
ChIP-seq	KLF16	ENCFF161TZI	ENCFF844HBQ	ENCODE
ChIP-seq	L3MBTL2	ENCFF890UUN	ENCFF314ULQ	ENCODE
ChIP-seq	LEF1	ENCFF772YTJ	ENCFF043YZF	ENCODE
ChIP-seq	MAFF	ENCFF931BLV	ENCFF308IXJ	ENCODE
ChIP-seq	MAFG	ENCFF152GXE	ENCFF927JBT	ENCODE
ChIP-seq	MAFK	ENCFF964KPV	ENCFF812QPN	ENCODE
ChIP-seq	MAX	ENCFF626PTB	ENCFF422NGZ	ENCODE
ChIP-seq	MBD2	ENCFF371KUO	ENCFF470MLY	ENCODE
ChIP-seq	MED1	-	-	Cistrome DB, 74667
ChIP-seq	MEF2A	ENCFF479KSD	ENCFF577UJR	ENCODE
ChIP-seq	MEF2D	ENCFF311QYP	ENCFF257RYT	ENCODE
ChIP-seq	MEIS2	ENCFF447BCK	ENCFF613RNG	ENCODE
ChIP-seq	MGA	ENCFF932XMO	ENCFF670ZCR	ENCODE
ChIP-seq	MIER1	ENCFF332DMO	ENCFF365NKO	ENCODE
ChIP-seq	MITF	ENCFF935XHX	ENCFF497XOD	ENCODE
ChIP-seq	MLLT1	ENCFF520BTA	ENCFF197OGH	ENCODE
ChIP-seq	MNT	ENCFF757IZU	ENCFF567GSX	ENCODE
ChIP-seq	MTA1	ENCFF194ZGF	ENCFF769GYG	ENCODE
ChIP-seq	MTA2	ENCFF925QKK	ENCFF662MVX	ENCODE
ChIP-seq	MTA3	ENCFF230NBV	ENCFF350YXB	ENCODE
ChIP-seq	MXI1	ENCFF120GUN	ENCFF970LCB	ENCODE
ChIP-seq	MYBL2	ENCFF487KQK	ENCFF877ANE	ENCODE
ChIP-seq	MYC	ENCFF790FHL	ENCFF465JKF	ENCODE
ChIP-seq	MYNN	ENCFF145XHA	ENCFF583DZD	ENCODE
ChIP-seq	NCOA1	ENCFF941LGJ	ENCFF701NVT	ENCODE
ChIP-seq	NCOA2	ENCFF645ZBF	ENCFF914RFS	ENCODE
ChIP-seq	NCOA4	ENCFF452BMC	ENCFF495CSO	ENCODE
ChIP-seq	NCOA6	ENCFF547KCR	ENCFF322DSX	ENCODE
ChIP-seq	NCOR1	ENCFF292YLV	ENCFF165BCW	ENCODE
ChIP-seq	NEUROD1	ENCFF733OEF	ENCFF581YKY	ENCODE
ChIP-seq	NFATC3	ENCFF254BMS	ENCFF184RRU	ENCODE
ChIP-seq	NFE2	ENCFF670JFE	ENCFF911VSD	ENCODE
ChIP-seq	NFE2L1	ENCFF167ABJ	ENCFF175IUO	ENCODE
ChIP-seq	NFIC	ENCFF474SAL	ENCFF370ENX	ENCODE
ChIP-seq	NFXL1	ENCFF906FIL	ENCFF986MHU	ENCODE
ChIP-seq	NFYA	ENCFF802NVY	ENCFF012VES	ENCODE
ChIP-seq	NFYB	ENCFF547XEW	ENCFF113PMT	ENCODE
ChIP-seq	NKRF	ENCFF932XGZ	ENCFF906PGD	ENCODE
ChIP-seq	NR0B1	ENCFF259JBX	ENCFF954NAJ	ENCODE
ChIP-seq	NR2C1	ENCFF490IPR	ENCFF664ZGR	ENCODE
ChIP-seq	NR2C2	ENCFF573HAI	ENCFF594LCH	ENCODE
ChIP-seq	NR3C1	ENCFF720NCF	ENCFF784FIE	ENCODE
ChIP-seq	NR4A1	ENCFF040AXK	ENCFF859NPS	ENCODE
ChIP-seq	NRF1	ENCFF027MWG	ENCFF144PPR	ENCODE
ChIP-seq	PBX2	ENCFF840IZZ	ENCFF168HAG	ENCODE
ChIP-seq	PHB2	ENCFF776ZKG	ENCFF462FRU	ENCODE
ChIP-seq	PHF20	ENCFF905ZIF	ENCFF948YVM	ENCODE
ChIP-seq	PHF21A	ENCFF224PYH	ENCFF134CUM	ENCODE
ChIP-seq	PHF8	ENCFF427QTV	ENCFF626KTJ	ENCODE
ChIP-seq	PKNOX1	ENCFF258LRW	ENCFF544XKC	ENCODE
ChIP-seq	PML	ENCFF746UXC	ENCFF881QBT	ENCODE
ChIP-seq	POLR2AphosphoS2	ENCFF354XDX	ENCFF296CNQ	ENCODE
ChIP-seq	POLR2AphosphoS5	ENCFF827GEM	ENCFF542DOG	ENCODE
ChIP-seq	POU5F1	ENCFF579RNC	ENCFF990CFV	ENCODE
ChIP-seq	PRDM10	ENCFF251XOX	ENCFF294HEI	ENCODE
ChIP-seq	PRMT5	ENCFF722WAH	ENCFF379XPD	ENCODE
ChIP-seq	PTTG1	ENCFF997ETO	ENCFF332DRG	ENCODE
ChIP-seq	PYGO2	ENCFF056OBU	ENCFF421VCV	ENCODE
ChIP-seq	RAD21	ENCFF000YXZ	ENCFF002CXU	ENCODE
ChIP-seq	RBBP5	ENCFF058KTS	ENCFF379MPS	ENCODE
ChIP-seq	RBFOX2	ENCFF600MKI	ENCFF120IDE	ENCODE
ChIP-seq	RCOR1	ENCFF550TDY	ENCFF484CKD	ENCODE
ChIP-seq	RELA	ENCFF229BST	ENCFF580QGA	ENCODE
ChIP-seq	REST	ENCFF518QUW	ENCFF558VPP	ENCODE
ChIP-seq	RFX1	ENCFF156KTG	ENCFF010UHD	ENCODE
ChIP-seq	RFX5	ENCFF759LQL	ENCFF716LRI	ENCODE
ChIP-seq	RLF	ENCFF373XUB	ENCFF209HKW	ENCODE
ChIP-seq	RNF2	ENCFF320VKN	ENCFF644WLI	ENCODE
ChIP-seq	RUNX1	ENCFF962DJQ	ENCFF422BXE	ENCODE
ChIP-seq	SAFB	ENCFF163TQK	ENCFF478MPX	ENCODE
ChIP-seq	SAP30	ENCFF816KCQ	ENCFF718NUA	ENCODE
ChIP-seq	SETDB1	ENCFF417WRG	ENCFF294EHN	ENCODE
ChIP-seq	SFPQ	ENCFF177THB	ENCFF757ODD	ENCODE
ChIP-seq	SIN3A	ENCFF783JQV	ENCFF191MPD	ENCODE
ChIP-seq	SIN3B	ENCFF036PQP	ENCFF280GTU	ENCODE
ChIP-seq	SIRT6	ENCFF430LQG	ENCFF671JEN	ENCODE
ChIP-seq	SIX5	ENCFF925ZXV	ENCFF033EBX	ENCODE
ChIP-seq	SKIL	ENCFF770SFT	ENCFF481WGW	ENCODE
ChIP-seq	SMAD1	ENCFF434JPE	ENCFF315YAF	ENCODE
ChIP-seq	SMAD2	ENCFF217SDS	ENCFF011KRN	ENCODE
ChIP-seq	SMAD5	ENCFF235RTU	ENCFF178MOP	ENCODE
ChIP-seq	SMARCA4	ENCFF748JPG	ENCFF883TOD	ENCODE
ChIP-seq	SMARCA5	ENCFF847GKQ	ENCFF995NIE	ENCODE
ChIP-seq	SMARCB1	ENCFF800FII	ENCFF944GJH	ENCODE
ChIP-seq	SMARCC2	ENCFF810GGD	ENCFF114PTZ	ENCODE
ChIP-seq	SMARCE1	ENCFF348YUO	ENCFF622RBW	ENCODE
ChIP-seq	SMC3	ENCFF479BWQ	ENCFF041YQC	ENCODE
ChIP-seq	SOX6	ENCFF757HAQ	ENCFF241TBP	ENCODE
ChIP-seq	SP1	ENCFF591WIF	ENCFF300XUA	ENCODE
ChIP-seq	SPI1	ENCFF922QGE	ENCFF664XPS	ENCODE
ChIP-seq	SREBF1	ENCFF111BSU	ENCFF985TSH	ENCODE
ChIP-seq	STAT5A	ENCFF832FFP	ENCFF696KPD	ENCODE
ChIP-seq	SUZ12	ENCFF363DWX	ENCFF966MVC	ENCODE
ChIP-seq	TAF1	ENCFF488POX	ENCFF822FWM	ENCODE
ChIP-seq	TAF7	ENCFF080SUU	ENCFF411DIA	ENCODE
ChIP-seq	TAF9B	ENCFF830MKJ	ENCFF785HXY	ENCODE
ChIP-seq	TAL1	ENCFF617UEO	ENCFF284LRP	ENCODE
ChIP-seq	TBL1XR1	ENCFF350TPD	ENCFF048OBR	ENCODE
ChIP-seq	TBP	ENCFF752GLM	ENCFF380FJL	ENCODE
ChIP-seq	TCF12	ENCFF471XQM	ENCFF493TZM	ENCODE
ChIP-seq	TCF7	ENCFF005PNR	ENCFF249EZR	ENCODE
ChIP-seq	TCF7L2	ENCFF899DYD	ENCFF312RFN	ENCODE
ChIP-seq	TEAD2	ENCFF048PQD	ENCFF619BDC	ENCODE
ChIP-seq	TEAD4	ENCFF920AQK	ENCFF209MQX	ENCODE
ChIP-seq	THAP1	ENCFF993AHY	ENCFF641LJY	ENCODE
ChIP-seq	THRA	ENCFF635LIW	ENCFF671BFH	ENCODE
ChIP-seq	THRAP3	ENCFF341OHT	ENCFF294VWT	ENCODE
ChIP-seq	TRIM24	ENCFF868YDK	ENCFF646VQW	ENCODE
ChIP-seq	TRIM25	ENCFF949WGE	ENCFF682WUJ	ENCODE
ChIP-seq	TRIM28	ENCFF165QYW	ENCFF164HLQ	ENCODE
ChIP-seq	TRIP13	ENCFF317QLL	ENCFF561IZB	ENCODE
ChIP-seq	TSC22D4	ENCFF380LKG	ENCFF036YVI	ENCODE
ChIP-seq	UBTF	ENCFF466ZQX	ENCFF671DOL	ENCODE
ChIP-seq	USF1	ENCFF455JRF	ENCFF334FMW	ENCODE
ChIP-seq	USF2	ENCFF605DSA	ENCFF150VTD	ENCODE
ChIP-seq	WHSC1	ENCFF864WOR	ENCFF119SZQ	ENCODE
ChIP-seq	XRCC5	ENCFF753TWJ	ENCFF998KKJ	ENCODE
ChIP-seq	YBX1	ENCFF424GQF	ENCFF706LIT	ENCODE
ChIP-seq	YBX3	ENCFF889PGD	ENCFF246HIU	ENCODE
ChIP-seq	YY1	ENCFF384ERU	ENCFF328XKC	ENCODE
ChIP-seq	ZBED1	ENCFF876HAD	ENCFF253FON	ENCODE
ChIP-seq	ZBTB11	ENCFF693GNL	ENCFF434QZL	ENCODE
ChIP-seq	ZBTB2	ENCFF715FKT	ENCFF561USY	ENCODE
ChIP-seq	ZBTB33	ENCFF563KAU	ENCFF408FQC	ENCODE
ChIP-seq	ZBTB40	ENCFF882ZUY	ENCFF417LEJ	ENCODE
ChIP-seq	ZBTB5	ENCFF477PQL	ENCFF359QCN	ENCODE
ChIP-seq	ZBTB7A	ENCFF457PSO	ENCFF706ISJ	ENCODE
ChIP-seq	ZBTB8A	ENCFF232LHF	ENCFF589EVD	ENCODE
ChIP-seq	ZC3H8	ENCFF490QCL	ENCFF211XFR	ENCODE
ChIP-seq	ZEB2	ENCFF120VOJ	ENCFF407AOX	ENCODE
ChIP-seq	ZFP91	ENCFF285MPA	ENCFF396DNK	ENCODE
ChIP-seq	ZHX1	ENCFF963SBX	ENCFF195ODE	ENCODE
ChIP-seq	ZKSCAN1	ENCFF181YKE	ENCFF163VUK	ENCODE
ChIP-seq	ZMIZ1	ENCFF257YKB	ENCFF597DIY	ENCODE
ChIP-seq	ZMYM3	ENCFF711IOY	ENCFF511QHY	ENCODE
ChIP-seq	ZNF143	ENCFF178RYF	ENCFF114IWY	ENCODE
ChIP-seq	ZNF146	ENCFF438JCC	ENCFF742XBE	ENCODE
ChIP-seq	ZNF184	ENCFF452SVJ	ENCFF556YCY	ENCODE
ChIP-seq	ZNF24	ENCFF595RNS	ENCFF340PPI	ENCODE
ChIP-seq	ZNF263	ENCFF318FFG	ENCFF891MVM	ENCODE
ChIP-seq	ZNF274	ENCFF296ZAW	ENCFF344QKL	ENCODE
ChIP-seq	ZNF280A	ENCFF951RIW	ENCFF386WKY	ENCODE
ChIP-seq	ZNF282	ENCFF290UIT	ENCFF581ZZT	ENCODE
ChIP-seq	ZNF3	ENCFF114APV	ENCFF510PVQ	ENCODE
ChIP-seq	ZNF316	ENCFF617XZE	ENCFF788EBS	ENCODE
ChIP-seq	ZNF318	ENCFF609CBO	ENCFF921WMN	ENCODE
ChIP-seq	ZNF354B	ENCFF136APZ	ENCFF744SVC	ENCODE
ChIP-seq	ZNF384	ENCFF657QMO	ENCFF706SJZ	ENCODE
ChIP-seq	ZNF407	ENCFF177OYI	ENCFF932UEC	ENCODE
ChIP-seq	ZNF507	ENCFF441LZN	ENCFF834WGJ	ENCODE
ChIP-seq	ZNF512	ENCFF870WHI	ENCFF447QUG	ENCODE
ChIP-seq	ZNF592	ENCFF280MOK	ENCFF273TYA	ENCODE
ChIP-seq	ZNF639	ENCFF365YDY	ENCFF284PKK	ENCODE
ChIP-seq	ZNF740	ENCFF623GLE	ENCFF545RHH	ENCODE
ChIP-seq	ZSCAN29	ENCFF025DGW	ENCFF303PMJ	ENCODE
ChIP-seq	ZZZ3	ENCFF716WJE	ENCFF588OLK	ENCODE
