## Supplementary material for "A genome-wide nucleosome-resolution map of promoter-centered interactions in human cells corroborates the enhancer-promoter looping model": Dataset S02

### Sheet: Dataset S02
Dataset S02. MChIP-C sequencing, mapping and filtering statistics
	Replicate 1	Replicate 2	Replicate 3	Replicate 4	Total
Raw read pairs	875,340,422	625,108,983	546,281,204	1,495,732,294	3,542,462,903
Uniquely mapped pairs	729,997,243	520,788,276	449,200,289	1,325,421,272	3,025,407,080
Cis, <100 bp apart (% of unique)	19,436,886 (2.7%)	4,137,873 (0.8%)	4,008,774 (0.9%)	26,423,336 (2.0%)	54,006,869 (1.8%)
Cis, 101-200 bp apart (% of unique)	188,106,404 (25.8%)	56,343,100 (10.8%)	34,689,127 (7.7%)	358,491,529 (27.0%)	637,630,160 (21.1%)
Cis, 201-5,000 bp apart (% of unique)	421,468,417 (57.7%)	362,686,140 (69.6%)	312,148,112 (69.5%)	820,432,519 (61.9%)	1,916,735,188 (63.4%)
Cis, >5,000 bp apart, distal (% of unique)	31,805,778 (4.4%)	24,985,604 (4.8%)	23,856,705 (5.3%)	39,130,255 (3.0%)	119,778,342 (4.0%)
Trans (% of unique)	69,179,758 (9.5%)	72,635,559 (13.9%)	74,497,571 (16.6%)	80,943,633 (6.1%)	29,7256,521 (9.8%)
PCR/optical duplicates in distal (% of distal)	4,649,959 (14.6%)	11,225,301 (44.9%)	11,070,473 (46.4%)	15,956,083 (40,8%)	42,901,816 (35.8%)
Distal unique (% of distal)	27,155,819 (85.4%)	13,760,303 (55.1%)	12,786,232 (53.6%)	23,174,172 (59.2%)	768,76,526 (64.2%)
Distal mapping to the viewpoints (% of distal unique)	15,298,330 (56.3%)	7,906,181 (57.5%)	7,736,495 (60.5%)	11,735,703 (50.6%)	42,676,709 (55.5%)
