## Supplementary material for "A genome-wide nucleosome-resolution map of promoter-centered interactions in human cells corroborates the enhancer-promoter looping model": Dataset S06

### Sheet: Dataset S06
Dataset S06. Transcription-related factor (TRF) enrichment in PIRs
TRF name	Observed number of bound PIRs	Expected number of bound PIRs	SD	Enrichment (log2(observed/expected)	Motif enrichment (-log10(p value))
AFF1	8288	833.19	27.62	3.31	-
ARHGAP35	1292	250.31	15.33	2.37	-
ARID1B	17841	2428.13	43.89	2.88	-
ARID2	9158	556.06	20.87	4.04	-
ARID3A	4758	274.2	17.05	4.12	-
ARNT	5622	532.81	22.5	3.4	0.01103
ASH1L	2125	285.19	16.32	2.9	-
ATF1	216	24.6	5.28	3.13	0.005134
ATF2	6161	1287.97	34.37	2.26	2.442
ATF3	12344	2443.84	48.02	2.34	286.9
ATF4	7207	1559.39	40.36	2.21	24.63
ATF7	17969	2044.72	39.33	3.14	0.000189
BACH1	1139	105.54	9.86	3.43	369.3
BCLAF1	564	122.99	10.23	2.2	-
BCOR	10605	2469.38	45.47	2.1	-
BHLHE40	9192	906.23	28.57	3.34	6.834
BMI1	527	52.15	6.94	3.34	-
BRCA1	38	8.36	3.2	2.18	-
BRD4	28698	5758.34	69.81	2.32	-
BRD9	9776	866.99	26.51	3.5	-
BRF1	36	5.63	2.35	2.68	-
BRF2	10	0.62	0.71	4.01	-
C11orf30	8563	1948.12	39	2.14	-
CBFA2T2	10928	1349.95	36.91	3.02	-
CBFA2T3	15446	2358.72	42.49	2.71	-
CBX1	2701	414.7	18.13	2.7	-
CBX3	31	6.41	2.47	2.27	-
CBX5	961	138.67	10.43	2.79	-
CBX8	105	84.86	7.8	0.31	-
CC2D1A	16548	1303.77	35.03	3.67	-
CDC5L	1705	245.28	14.16	2.8	-
CDK8	3389	246.09	12.91	3.78	-
CEBPB	7193	1357.04	37.93	2.41	1e-06
CEBPG	6534	1490.98	33.65	2.13	-
CEBPZ	70	10.28	3.26	2.77	-
CHAMP1	1888	218.02	14.75	3.11	-
CHD2	1341	164.44	10.83	3.03	-
CREB3	5527	645	23	3.1	-
CREB3L1	7330	696.22	25.95	3.4	-
CREBBP	17	2.35	1.46	2.85	-
CREM	12575	1075.27	30.31	3.55	-
CTBP1	19434	2217.85	44.8	3.13	-
CTCF	22448	1592.24	36.55	3.82	12910
CTCFL	2881	193.92	12.94	3.89	9687
CUX1	3016	225.58	16.58	3.74	-
DACH1	7063	814.46	28.56	3.12	-
DDX20	5131	400.84	17.94	3.68	-
DEAF1	549	62.63	7.28	3.13	-
DNMT1	1450	156.44	11.4	3.21	-
DPF2	17893	2226.19	41.11	3.01	-
E2F1	2125	218.57	13.65	3.28	0.1122
E2F6	4424	465.53	19.25	3.25	1.177
E2F7	1285	96.39	9.63	3.74	0.01859
E2F8	5536	558.39	18.37	3.31	-
E4F1	11953	1235.78	33.79	3.27	-
EGR1	7936	1487.98	37.11	2.42	40.97
EHMT2	6762	806.14	26.68	3.07	-
ELF1	5093	639.01	24.71	2.99	3.026
ELF4	7195	777.2	28.42	3.21	-
ELK1	352	28.31	5.37	3.64	11.2
EP300	11091	957.88	33.2	3.53	-
EP400	13862	1442.18	33.25	3.26	-
ESRRA	11360	1408.81	34.8	3.01	8.078
ETS1	2571	232.94	14.67	3.46	9.125
ETS2	374	73.2	7.78	2.35	-
ETV1	8431	910.05	25.62	3.21	36.95
ETV6	503	45.88	6.3	3.45	-
FOS	1876	180.43	10.47	3.38	309.3
FOSL1	3074	285.12	14.72	3.43	356.4
FOXA1	496	49.68	6.25	3.32	26.05
FOXK2	10081	952.66	31.63	3.4	27.73
FUS	128	17.52	3.95	2.87	-
GABPA	3449	262.17	14.97	3.72	14.92
GABPB1	8498	1097.6	27.51	2.95	-
GATA1	4165	328.14	17.29	3.67	613.7
GATA2	8240	951.21	29.12	3.11	584.8
GATAD2A	6897	690.26	22.98	3.32	-
GATAD2B	5643	444.12	20.26	3.67	-
GMEB1	11072	1260.44	33.47	3.13	-
GTF2A2	1613	276.28	15.65	2.55	-
GTF2B	233	19.41	4.33	3.59	-
GTF2F1	7193	614.54	22.7	3.55	-
GTF3C2	407	60.44	7.17	2.75	-
H3K27ac	15607	1935.28	39.92	3.01	-
H3K27me3	1113	1864.04	43.04	-0.74	-
H3K4me1	18355	7923.53	77.78	1.21	-
H3K9ac	8943	1901.29	40.54	2.23	-
H3K9me3	0	0.96	0.94	-Inf	-
H4K20me1	103	41.32	6.09	1.32	-
HCFC1	2880	238.71	16.39	3.59	-
HDAC1	13149	1590.61	34.77	3.05	-
HDAC2	12998	1617.73	30.7	3.01	-
HDAC3	6150	478.71	19.58	3.68	-
HDAC6	33	8.22	2.47	2.01	-
HDAC8	2859	401.85	18.92	2.83	-
HDGF	5768	746.62	26.14	2.95	-
HES1	5097	459.59	17.79	3.47	-
HINFP	2656	347.99	17.25	2.93	-
HMBOX1	10034	1197.13	32.79	3.07	-
HMGN3	3595	296.03	16.16	3.6	-
IKZF1	17077	2614.15	49.71	2.71	-
ILK	642	94.05	10.45	2.77	-
IRF1	4343	731.57	25.43	2.57	15.91
IRF2	2057	175.12	12.11	3.55	9.935
IRF9	3063	423.59	20.74	2.85	-
JUN	5324	488.01	20.52	3.45	524.7
JUNB	1949	167.82	11.79	3.54	-
JUND	15786	1480.79	39.73	3.41	9.45
KAT2B	49	4.42	1.77	3.47	-
KAT8	598	64.77	7.89	3.21	-
KDM1A	10756	1964.42	42.3	2.45	-
KDM4B	373	41.55	5.81	3.17	-
KDM5B	3382	413.61	19.53	3.03	-
KLF1	3477	444.55	20.7	2.97	16.23
KLF13	3897	404.74	19.96	3.27	-
KLF16	8996	592.08	23.42	3.93	-
L3MBTL2	17484	2241.41	41.78	2.96	-
LEF1	2027	170.52	11.56	3.57	-
MAFF	3858	598.68	22.58	2.69	10.52
MAFG	7708	1541.89	35	2.32	-
MAFK	5523	713.22	26.16	2.95	123.1
MAX	17152	1964.43	35.72	3.13	28.94
MBD2	4127	316.33	16.51	3.71	-
MED1	2440	170.57	10.81	3.84	-
MEF2A	755	55.07	8.13	3.78	0
MEF2D	5627	658.73	22.99	3.09	0.3365
MEIS2	13693	1966.42	40.53	2.8	-
MGA	9627	1345.61	28.73	2.84	-
MIER1	3231	427.29	19.28	2.92	-
MITF	6624	1359.13	37.63	2.29	33.68
MLLT1	5103	509.44	19.8	3.32	-
MNT	11318	1254.15	32.74	3.17	-
MTA1	7866	859.62	24.48	3.19	-
MTA2	8936	966.12	30.31	3.21	-
MTA3	12606	1278.1	30.95	3.3	-
MXI1	1601	122.06	10.81	3.71	-
MYBL2	1386	131.55	10.52	3.4	114.6
MYC	10605	891.23	27.59	3.57	17.2
MYNN	7431	702.38	25.25	3.4	-
NCOA1	7706	684.15	23.56	3.49	-
NCOA2	1815	123.89	10.13	3.87	-
NCOA4	1288	156.26	13.65	3.04	-
NCOA6	1490	114.9	10.09	3.7	-
NCOR1	10913	1112.19	29.65	3.29	-
NEUROD1	3864	252.47	14.8	3.94	203.6
NFATC3	3576	304.93	17.65	3.55	-
NFE2	7409	1395.25	36.34	2.41	351
NFE2L1	1592	241.35	15.51	2.72	-
NFIC	12658	2061.12	45.54	2.62	-
NFXL1	1470	350.66	19.1	2.07	-
NFYA	298	40.92	5.73	2.86	0.000805
NFYB	807	154.81	12.65	2.38	-
NKRF	4325	530.65	21.64	3.03	-
NR0B1	55	15.27	3.56	1.85	-
NR2C1	5204	734.01	25	2.83	-
NR2C2	18	3.05	1.67	2.56	2.267
NR3C1	1107	93.82	8.63	3.56	2.321
NR4A1	7668	919.6	27.99	3.06	2.318
NRF1	3366	372.1	17.5	3.18	5.4e-05
PBX2	10022	1406.37	40.21	2.83	-
PHB2	3916	370.49	18.38	3.4	-
PHF20	3018	444.07	23.86	2.76	-
PHF21A	3760	363.07	18.91	3.37	-
PHF8	4695	522.34	23.08	3.17	-
PKNOX1	14480	2254.95	48.76	2.68	4.277
PML	6900	638.2	22.91	3.43	-
POLR2AphosphoS2	2252	734.38	25.33	1.62	-
POLR2AphosphoS5	8773	1045.63	31.24	3.07	-
POU5F1	39	3.15	1.76	3.63	0.7132
PRDM10	8894	1348.49	36.37	2.72	-
PRMT5	136	24.97	4.82	2.45	-
PTTG1	1652	274.7	18.81	2.59	-
PYGO2	2470	271.19	14.61	3.19	-
RAD21	10629	398.59	18.08	4.74	-
RBBP5	4428	471.9	22.41	3.23	-
RBFOX2	10907	2987.74	44.57	1.87	-
RCOR1	3671	279.89	15.35	3.71	-
RELA	4078	529.48	21.15	2.95	12
REST	4312	385.42	19.11	3.48	14.81
RFX1	3223	673.16	24.1	2.26	9.265
RFX5	513	60.13	7.55	3.09	4.165
RLF	3943	323.76	17.01	3.61	-
RNF2	14596	1668.51	35.86	3.13	-
RUNX1	1568	104.07	8.58	3.91	28.31
SAFB	534	64.54	6.15	3.05	-
SAP30	418	40.79	6.56	3.36	-
SETDB1	233	55.99	6.9	2.06	-
SFPQ	33	7.08	2.56	2.22	-
SIN3A	1613	163.67	12.84	3.3	-
SIN3B	1147	102.39	9.73	3.49	-
SIRT6	14	3.03	1.52	2.21	-
SIX5	204	27.42	5.31	2.9	-
SKIL	11355	1022.69	30.53	3.47	-
SMAD1	2087	141.74	12.37	3.88	-
SMAD2	11	0.69	0.75	3.99	20.1
SMAD5	3376	623.12	23.85	2.44	-
SMARCA4		16000	1849.44	38.58	3.11
SMARCA5	6274	1201.76	38.08	2.38	-
SMARCB1	971	68.73	6.94	3.82	-
SMARCC2	9284	870.62	30.27	3.41	-
SMARCE1	14254	1719.08	34.76	3.05	-
SMC3	12838	554.48	20.47	4.53	-
SOX6	14895	1576.5	37.83	3.24	0
SP1	2967	346.12	17.56	3.1	11.92
SPI1	3711	627.22	24.49	2.56	9.319
SREBF1	296	25.05	4.67	3.56	0.002433
STAT5A	6559	479.24	19.72	3.77	178.1
SUZ12	348	33.64	5.15	3.37	-
TAF1	1952	139.59	11.69	3.81	-
TAF7	2276	286.34	16.68	2.99	-
TAF9B	5470	418.67	19.81	3.71	-
TAL1	10301	1137.15	29.18	3.18	213.8
TBL1XR1	2476	170.27	11.64	3.86	-
TBP	3549	334.76	16.96	3.41	30.66
TCF12	10747	1251.6	27.01	3.1	126.7
TCF7	1894	139.76	11.48	3.76	-
TCF7L2	294	26.24	5.06	3.49	-
TEAD2	2694	275.9	16.01	3.29	0.2944
TEAD4	13996	1342.25	33.14	3.38	6.279
THAP1	319	32.62	6.01	3.29	-
THRA	562	72.94	8.68	2.95	7.4e-05
THRAP3	2112	276.09	15.21	2.94	-
TRIM24	10948	1523.31	35.34	2.85	-
TRIM25	4337	291.49	16.17	3.9	-
TRIM28	6049	870.76	27.65	2.8	-
TRIP13	804	87.43	8.63	3.2	-
TSC22D4	395	164.18	12.94	1.27	-
UBTF	3037	258.34	15.68	3.56	-
USF1	3338	460.35	21.72	2.86	37.78
USF2	521	57.63	7.58	3.18	10.15
WHSC1	194	58.93	7.29	1.72	-
XRCC5	7184	553.25	20.85	3.7	-
YBX1	306	64.78	7.89	2.24	-
YBX3	580	120.22	11.82	2.27	-
YY1	5576	523.2	22.08	3.41	0.08753
ZBED1	2082	165.85	11.97	3.65	-
ZBTB11	819	109.82	9.7	2.9	-
ZBTB2	7740	843.92	25.04	3.2	-
ZBTB33	7512	4455.77	68.43	0.75	0
ZBTB40	6521	984.62	28.01	2.73	-
ZBTB5	1719	232.1	15.45	2.89	-
ZBTB7A	7576	937.36	28.55	3.01	-
ZBTB8A	308	42.34	6.44	2.86	-
ZC3H8	1465	158.93	12.34	3.2	-
ZEB2	10271	1124.51	31.85	3.19	-
ZFP91	3812	557.72	24.95	2.77	-
ZHX1	562	43.49	6.47	3.69	-
ZKSCAN1	3212	388.68	19.24	3.05	-
ZMIZ1	81	11.11	3.09	2.87	-
ZMYM3	3891	1662.2	39.33	1.23	-
ZNF143	14838	966.19	29.78	3.94	0.7596
ZNF146	184	175.02	14.06	0.07	-
ZNF184	2849	487.03	22.13	2.55	-
ZNF24	10458	1370.36	38.45	2.93	-
ZNF263	545	106.51	9.94	2.36	18.37
ZNF274	1508	171.86	11.14	3.13	-
ZNF280A	719	310.23	15.82	1.21	-
ZNF282	5440	507.05	18.16	3.42	-
ZNF3	635	83.66	9.75	2.92	-
ZNF316	9199	2634.19	43.95	1.8	-
ZNF318	5307	517.39	23.04	3.36	-
ZNF354B	879	178.15	14.88	2.3	-
ZNF384	6066	658.45	24.81	3.2	-
ZNF407	762	114.54	9.33	2.73	-
ZNF507	490	326.45	17.12	0.59	-
ZNF512	3143	1056.29	29.44	1.57	-
ZNF592	14478	1823.26	40.25	2.99	-
ZNF639	2407	313.96	16.87	2.94	-
ZNF740	2011	359.33	17.94	2.48	-
ZSCAN29	1546	170.78	14.55	3.18	-
ZZZ3	830	89.65	9.02	3.21	-
